# MAP1LC3C regulates lysosomal exocytosis and induces zinc reprogramming in renal cancer cells

**DOI:** 10.1101/2022.05.11.491473

**Authors:** Rita Verma, Parul Aggarwal, James Reigle, Dina Secic, Collin Wetzel, Megan E. Bischoff, Katherine VandenHeuvel, Jacek Biesiada, Birgit Ehmer, Julio A. Landero Figueroa, David R. Plas, Mario Medvedovic, Jarek Meller, Maria F. Czyzyk-Krzeska

**Affiliations:** Department of Cancer Biology, University of Cincinnati College of Medicine, Cincinnati, OH 45267, USA; Department of Biomedical Informatics, University of Cincinnati College of Medicine, Cincinnati, OH 45267, USA; Division of Biomedical Informatics, Cincinnati Children’s Hospital Medical Center, Cincinnati, OH 45229, USA; Division of Pathology and Laboratory Medicine, Cincinnati Children Hospital Medical Center, Cincinnati, OH, USA; Division of Biostatistics and Bioinformatics, Department of Environmental and Public Health Sciences University of Cincinnati College of Medicine, Cincinnati, OH 45267, USA; Agilent Metallomics Center of the Americas, Department of Chemistry, University of Cincinnati College of Arts and Science, Cincinnati, OH 45221, USA; Department of Electrical Engineering and Computer Science, University of Cincinnati College of Engineering and Applied Sciences, Cincinnati, OH 45221, USA; Veteran Affairs Medical Center, Department of Veterans Affairs, Cincinnati, OH 45220, USA; Department of Pharmacology and System Biology, University of Cincinnati College of Medicine, Cincinnati, OH 45267, USA

**Author notes:** Contact author: Maria F. Czyzyk-Krzeska, MD, PhD., Department of Cancer Biology, University of Cincinnati, College of Medicine, 3125 Eden Ave, Cincinnati, OH 45267. Trace Elements Group, Department of Environmental Medicine and Public Health at Icahn school of Medicine at Mount Sinai, 1428 Madison Ave, NYC, NY-10029.

## Abstract

MAP1LC3C (LC3C) is a member of the microtubule associated family of proteins that are essential in the formation of autophagosomes and lysosomal degradation of cargo. LC3C has tumor suppressing activity and its expression is dependent on kidney cancer tumor suppressors, such as VHL and FLCN. Recently we demonstrated that LC3C autophagy is regulated by noncannonical upstream regulatory complexes and targets for degradation postdivision midbody rings associated with cancer cells stemness. Here we show that loss of LC3C leads to peripheral positioning of the lysosomes and lysosomal exocytosis (LE) in a subset of cells. This process is independent of the autophagic activity of LC3C. Analysis of isogenic cells with low and high LE shows substantial transcriptomic reprogramming with altered expression of Zn-related genes and activity of Polycomb Repressor Complex 2 (PRC2), accompanied by a robust decrease in intracellular Zn. Metabolomic analysis revealed alterations in amino acid steady-state levels. Cells with augmented LE show tumor initiation properties and form aggressive tumors in xenograft models. Immunocytochemistry identified high levels of LAMP1 on the plasma membrane of cancer cells in human ccRCC and reduced levels of Zn, an indication that LE is a frequent event in ccRCC, potentially contributing to the loss of Zn. Overall, these data indicate that an important tumor suppressing activity of LC3C is contributing to the reprogramming of lysosomal activity and Zn metabolism with implication for epigenetic remodeling in a subpopulation of tumor propagating properties of cancer cells.
