## Supplemental Table 3 for "MAP1LC3C regulates lysosomal exocytosis and induces zinc reprogramming in renal cancer cells"

	symbol	log2FoldChange	padj
1	OSBPL6	5.172181682	1.28E-95
2	NTM	7.381585144	8.35E-82
3	RFTN1	3.577595402	2.11E-60
4	MAPRE2	3.017441829	7.52E-43
5	CXADR	3.809373212	2.11E-41
6	DYSF	3.629466627	1.96E-40
7	TGFA	2.692548915	3.73E-39
8	EPHA6	8.701104661	1.54E-38
9	GJB2	4.581752602	2.12E-33
10	FBXL7	7.007072463	7.53E-32
11	DTX4	4.946020656	3.31E-31
12	UNC5B	4.854587294	1.11E-30
13	PKP2	2.712432684	1.17E-27
14	PRSS12	3.585490906	1.09E-26
15	SLC16A2	6.80614345	1.26E-26
16	EPHB1	3.169203138	7.29E-26
17	MAN1A1	5.343307224	6.70E-24
18	ADM	2.251063495	1.75E-23
19	EDIL3	3.526316479	5.10E-23
20	LGI2	3.219232827	6.90E-23
21	DHRS3	2.650657614	2.58E-22
22	PCDH7	4.828175169	5.18E-22
23	PTPRU	3.230074382	2.26E-21
24	CHSY3	7.604184003	2.81E-21
25	APLP1	2.440235582	1.43E-20
26	SEMA5B	2.118120343	1.78E-20
27	ATRNL1	2.68637503	1.79E-20
28	UST	2.167345252	5.76E-20
29	GAS6	1.76401487	6.38E-20
30	SLC39A8	1.556419853	3.62E-19
31	SLIT2	3.350888077	5.76E-19
32	EIF4E3	3.388089849	5.91E-19
33	TESC	4.2388143	7.13E-18
34	PMP22	1.42720736	2.39E-17
35	RBFOX3	1.884225124	4.97E-17
36	WNT5A	3.336770551	7.90E-17
37	FAM171B	4.604535099	2.27E-16
38	AMIGO2	1.575573381	1.34E-15
39	FGF9	4.542562062	1.34E-14
40	PANX2	3.067573828	1.37E-14
41	TLL2	1.428534825	2.75E-14
42	GPC6	2.639532669	1.25E-13
43	NOG	1.784964578	2.57E-13
44	MAPK11	1.746828487	2.89E-13
45	HLX	4.383492969	2.76E-12
46	RNF182	2.625155171	8.33E-12
47	PIK3AP1	2.620889049	7.17E-11
48	PCDH1	1.718109964	2.16E-10
49	ZIC2	1.123337878	4.01E-10
50	RYR2	4.017983538	5.12E-10
51	ADAMTS7	2.388324162	5.40E-10
52	MATN3	1.474685535	1.11E-09
53	WT1	1.440692126	1.11E-09
54	HLF	2.159480381	4.74E-08
55	TMEM121	2.252613438	4.75E-08
56	ADORA2B	1.133406609	1.35E-07
57	RTN4RL2	1.539251909	1.39E-07
58	TMOD2	1.873546712	2.43E-07
59	CXCL16	1.188332532	2.49E-07
60	GJA3	1.68684595	2.82E-07
61	LMO1	2.25399437	6.41E-07
62	SLC25A21	1.593342118	1.08E-06
63	SOBP	1.359258789	6.08E-06
64	RAB20	1.037652796	8.27E-06
65	B4GALNT1	1.174387253	8.29E-06
66	PTHLH	1.638620607	8.38E-06
67	COL15A1	2.492857986	8.85E-06
68	KIAA1217	1.174369576	9.16E-06
69	KIAA1324	1.097663539	1.05E-05
70	RAB6B	1.076170129	1.08E-05
71	CLDN23	1.394928014	1.27E-05
72	MAL	1.621745628	2.64E-05
73	ITPKA	1.365349093	3.34E-05
74	ATP8A2	1.049991139	4.27E-05
75	MMP16	1.714545462	5.08E-05
76	RGL1	1.62201087	0.000116217
77	CACNA1D	2.164724144	0.000129121
78	TMEM163	1.438534114	0.000170487
79	HCN4	2.422113402	0.000173567
80	ZFPM2	1.270157355	0.000261971
81	KLHL14	1.292573372	0.000279138
82	NEGR1	1.320749321	0.000310353
83	HOXC11	1.242489122	0.00039393
84	SLFN11	1.87365817	0.000510674
85	PALM3	2.349144	0.0005193
86	ITGB4	1.376243099	0.00055373
87	ABCA5	1.679099571	0.000604211
88	SCAMP5	1.24044871	0.000954144
89	TPPP	1.176378736	0.002557789
90	CITED1	1.230411883	0.003886273
91	CACNB4	1.271244918	0.005647268
92	SGPP2	1.238158235	0.006904403
93	NKX3-2	1.560089211	0.007219495
94	CD83	1.08953195	0.008018078
95	SPHK1	1.007977084	0.008509283
