## Supplemental Table 4 for "MAP1LC3C regulates lysosomal exocytosis and induces zinc reprogramming in renal cancer cells"

### Sheet: lamp_metabolomics_qn_results_03
metabolites	fc	log2fc	p_value	fdr
succinate	3.36994	1.76028	7.1e-16	9.16e-15
6-phosphogluconic acid	2.77646	1.46855	4.11e-06	1.02e-05
AMP	2.66532	1.13453	0.00481191	0.00833283
phosphoenolpyruvate	2.22972	1.164	3.19e-10	1.56e-09
glycerol-3-phosphate	1.99507	0.992952	1.56e-19	5.56e-18
N-acetyl-glucosamine	1.94603	0.981151	2.92e-05	6.74e-05
D-gluconate	1.71727	0.750404	4.24e-09	1.83e-08
Hydroxyglutarate	1.69371	0.76677	1.13e-17	2.29e-16
2-Hydroxy-2-methylbutanedioic acid	1.69371	0.76677	1.13e-17	2.29e-16
arginine	1.57848	0.682479	4.57e-14	3.82e-13
glycerate	1.48571	0.395493	0.0245293	0.0359089
lysine	1.48087	0.56507	3.46e-14	3.07e-13
arginine	1.46126	0.569935	7.89e-11	4.48e-10
S-adenosylhomocysteine	1.41994	0.552636	1.57e-07	4.97e-07
ATP	1.39921	0.436628	0.000650503	0.00124826
ornithine	1.33846	0.419771	1.34e-13	9.54e-13
hypoxanthine	1.33348	0.404289	5.57e-09	2.3e-08
cytidine	1.31929	0.422121	1.15e-05	2.76e-05
ketoisovaleric acid	1.31705	0.388743	5.68e-09	2.3e-08
guanine	1.30672	0.395091	9.46e-05	0.00020043
glycolate	1.27717	0.349682	7.24e-10	3.43e-09
GTP	1.23753	0.29988	2.38e-07	7.2e-07
GDP	1.21057	0.272837	7.46e-09	2.79e-08
cytidine	1.20973	0.219714	0.0109225	0.0174269
dihydroxyacetone phosphate	1.18268	0.258915	0.000246469	0.000492939
GTP	1.17756	0.232507	2.45e-07	7.24e-07
cysteine	1.17007	0.199271	0.0160218	0.0247293
Sedoheptoluse phosphate	1.16592	0.223519	0.00831235	0.0135977
Hydroxy butyric acid	1.07859	0.107351	0.00962436	0.0155302
ADP	1.05883	0.0803226	0.021433	0.0317029
citrate/isocitrate	0.941168	-0.0893938	0.0128424	0.0202624
CTP	0.937823	-0.0948281	0.0211138	0.0315596
xanthine	0.928528	-0.110315	0.000338901	0.000668388
tyrosine	0.926924	-0.0991439	0.0171785	0.0262296
CDP	0.926141	-0.118182	0.0153	0.0238747
N-acetylglutamate	0.919654	-0.119268	0.000666646	0.00126218
methionine	0.918777	-0.121299	0.00212598	0.00377362
valine	0.914399	-0.128087	0.00163917	0.00298412
tyrosine	0.902057	-0.149843	0.000117623	0.000245624
pyroglutamic acid	0.901764	-0.150162	2.66e-08	9.23e-08
dimethylglycine	0.892079	-0.164669	6.93e-09	2.72e-08
glutamate	0.891716	-0.165256	7.08e-09	2.72e-08
myoinositol	0.890038	-0.179911	0.017431	0.0263319
valine	0.880022	-0.183727	1.7e-06	4.56e-06
glyoxylate	0.879284	-0.197094	0.00496494	0.00849424
UDP	0.867633	-0.207474	2.61e-09	1.16e-08
fumarate	0.867205	-0.220957	0.00833096	0.0135977
leucine/isoleucine	0.85232	-0.22764	2.44e-09	1.12e-08
phenylalanine	0.84903	-0.263299	0.00727342	0.0121509
UTP	0.842371	-0.254978	0.00146575	0.00270308
glutathione	0.84126	-0.251339	1.65e-10	8.66e-10
sarcosine	0.832676	-0.256058	2.94e-07	8.35e-07
tyrosine	0.818008	-0.283454	3.27e-06	8.29e-06
proline	0.817512	-0.292287	2.07e-10	1.05e-09
pyruvate	0.816221	-0.289021	2.81e-06	7.25e-06
phenylpyruvate	0.814789	-0.294571	9.42e-14	7.43e-13
tryptophan	0.813942	-0.296012	2.53e-11	1.49e-10
UMP_	0.810839	-0.316428	1.18e-06	3.23e-06
glucosamine-6-phosphate	0.794239	-0.329811	2.02e-06	5.32e-06
threonine	0.79185	-0.338573	2.54e-15	2.41e-14
homoserine	0.79185	-0.338573	2.54e-15	2.41e-14
methionine sulfoxide	0.782887	-0.380803	1.33e-05	3.14e-05
histidine	0.781615	-0.356828	2.65e-20	1.88e-18
alanine	0.781097	-0.389197	0.000212886	0.000431855
glycine	0.749398	-0.407085	1.78e-07	5.49e-07
proline	0.717636	-0.461278	2.59e-07	7.52e-07
serine	0.714858	-0.490083	1e-13	7.5e-13
NAA	0.629327	-0.692932	9.47e-08	3.13e-07
CDP-ethanolamine	0.594641	-0.817732	0.00128752	0.00240562
NAA	0.588303	-0.768093	5.4e-16	7.67e-15
CDP-ethanolamine	0.585267	-0.767994	9.56e-13	6.17e-12
pantothenate	0.583197	-0.865759	0.000435887	0.000847889
N-Acetyl-L-alanine	0.571803	-0.815954	1.19e-15	1.3e-14
hydroxyproline	0.571803	-0.815954	1.19e-15	1.3e-14
glutamine	0.498264	-1.0868	4.45e-05	0.000100341
aspartate	0.422516	-1.26189	1.25e-16	2.22e-15
